# A family of *C. elegans* VASA homologs control Argonaute pathway specificity and promote transgenerational silencing

**DOI:** 10.1101/2022.01.18.476504

**Authors:** Siyuan Dai, Xiaoyin Tang, Lili Li, Takao Ishidate, Ahmet R Ozturk, Hao Chen, Yonghong Yan, Mengqiu Dong, Enzhi Shen, Craig C Mello

## Abstract

Germline Argonautes direct transcriptome surveillance within peri-nuclear membraneless organelles called nuage. In *C. elegans,* a family of Vasa-related Germ Line Helicase (GLH) proteins localize in, and promote the formation of nuage called P granules. Previous studies have implicated GLH proteins in inherited silencing but direct roles in amplification of small RNAs, or in target mRNA or Argonatue binding have not been identified. Here we show that GLH proteins compete with each other to control Argonaute pathway specificity, bind directly to Argonaute-target mRNAs and act to promote the amplification of small RNAs required for transgenerational inheritance. We show that the ATPase cycle of GLH-1 regulates its direct binding to the Argonaute WAGO-1 which engages amplified small RNAs. Our findings support a dynamic and direct role for GLH proteins in inherited silencing beyond their role as structural components of nuage.
