## Supplemental Table 1 for "A family of *C. elegans* VASA homologs control Argonaute pathway specificity and promote transgenerational silencing"

### Sheet: PRG-1 IP-MS
Gene	Gene ID	Description
wago-1*	R06C7.1	Argonaute
cpz-1	F32B5.8	Cysteine proteinase
glh-4*	T12F5.3	RNA helicase
pab-1*	Y106G6H.2	Poly-adenylate binding protein
C37A2.7*	C37A2.7	ribosomal protein lateral stalk subunit P2
rla-1*	Y37E3.7	ribosomal protein lateral stalk subunit P1
rps-21*	F37C12.11	Ribosomal protein small subunit
glh-1*	T21G5.3	RNA helicase
hsp-6*	C37H5.8	Heat shock protein
rps-12	F54E7.2	Ribosomal protein small unit
rpl-36*	F37C12.4	Ribosomal protein large unit
aldo-1	T05D4.1	Fructose-bisphosphate aldolase class-I
pck-2	R11A5.4	phosphoenolpyruvate carboxykinase
hda-10	Y51H1A.5	histone deacetylase
rpl-3*	F13B10.2	Ribosomal protein large unit
nol-58*	W01B11.3	ribonucleoprotein
pdi-3	H06O01.1	protein disulphide isomerase
wago-4*	F58G1.1	Argonaute
rpl-12*	JC8.3	Ribosomal protein large unit
rps-11*	F40F11.1	Ribosomal protein small unit
pdi-1	C14B1.1	protein disulfide isomerase
rbm-3.2	R09B3.3	RNA binding motif protein 3
pars-1	T20H4.3	glutamyl-prolyl-tRNA synthetase
tbb-1	K01G5.7	Prolyl Amino-acyl tRNA Synthetase
hsp-4*	F43E2.8	heat shock protein
vgln-1	C08H9.2	high density lipoprotein binding protein
pdi-6	B0403.4	protein disulfide isomerase
sip-1	F43D9.4	heat shock protein
ubl-1*	H06I04.4	ubiquitin-Like protein
gst-36	R07B1.4	glutathione peroxidase
rpl-16	M01F1.2	Ribosomal protein large unit
rla-0	K01G5.7	ribosomal protein lateral stalk subunit P0

### Sheet: WAGO-1 IP-MS
Gene	Gene ID	Description
F46G10.1	F46G10.1	ortholog of human KCTD18
wago-5	ZK1248.7	Argonaute
pab-1	Y106G6H.2	Poly-adenylate binding protein
pgl-1	ZK381.4	P-granule component
fib-1	T01C3.7	ortholog of human FBL (fibrillarin)
rps-2	C49H3.11	ribosomal protein small unit
eef-1A.2	R03G5.1	elongation factor
rps-4	Y43B11AR.4	ribosomal protein small unit
T23E7.2	T23E7.2	ortholog of human FAM186A
rps-4	C23G10.3	ribosomal protein small unit
glh-4	T12F5.3	RNA helicase
ddx-17	F58E10.3	RNA helicase
daf-21	C47E8.5	heat shock protein
deps-1	Y65B4BL.2	P-granule component
rps-8	F42C5.8	ribosomal protein small unit
nol-58	W01B11.3	ribonucleoprotein
rps-11	F40F11.1	ribosomal protein small unit
hrpf-1	F58D5.1	heterogeneous nuclear ribonucleoprotein R
pab-2	F18H3.3	Poly-adenylate binding protein
nol-56	K07C5.4	ribonucleoprotein
C27B7.5	C27B7.5	nucleic acid binding activity and zinc ion binding activity
pgl-3	C18G1.4	P-granule component
ppw-2/wago-3	Y110A7A.18	Argonaute
rpl-4	B0041.4	ribosomal protein large unit
rps-14	F37C12.9	ribosomal protein small unit
rla-1	Y37E3.7	ribosomal protein lateral stalk subunit P1
rps-1	F56F3.5	ribosomal protein small unit
unc-54	F11C3.3	myosin heavy chain
lfi-1	ZC8.4	ciliary rootlet coiled-coil, rootletin
rpl-21	C14B9.7	ribosomal protein large unit
rps-5	T05E11.1	ribosomal protein small unit
rpl-23	B0336.10	ribosomal protein large unit
rpl-10	F10B5.1	ribosomal protein large unit
vit-2	C42D8.2	vitellogenin structural genes
car-1	Y18D10A.17	mRNA processing body assembly factor
prg-1	D2030.6	Argonaute
Y111B2A.3	Y111B2A.3	unannotated
atx-2	D2045.1	ataxin 2 like
atp-1	H28O16.1	TP synthase F1 subunit alpha
rps-16	T01C3.6	ribosomal protein small unit
laf-1	Y71H2AM.19	RNA helicase
rpl-3	F13B10.2	ribosomal protein large unit
perm-2	C44B12.1	PERMeable eggshell
rpl-20	E04A4.8	ribosomal protein large unit
C37A2.7	C37A2.7	ribosomal protein lateral stalk subunit P2
rpl-18	Y57G11C.16	ribosomal protein large unit
rpl-11.1	T22F3.4	ribosomal protein large unit
rps-6	Y71A12B.1	ribosomal protein small unit
rpl-18	Y45F10D.12	ribosomal protein large unit
rpl-36	F37C12.4	ribosomal protein large unit
vbh-1	Y54E10A.9	RNA helicase
wago-4	F58G1.1	Argonaute
gtbp-1	K08F4.2	G3BP stress granule assembly factor 1
rps-21	F37C12.11	ribosomal protein small unit
ima-3	F32E10.4	importin aphla
Y42H9AR.1	Y42H9AR.1	golgi reassembly stacking protein
K01G5.5	K01G5.5	dyskerin pseudouridine synthase
fbxa-81	T24C2.4	F-box protein class A
rpl-17	Y48G8AL.8	ribosomal protein large unit
dim-1	C18A11.7	myopalladin
nono-1	F25B5.7	non-POU domain containing octamer binding
K07H8.10	K07H8.10	RNA binding protein
glh-1	T21G5.3	RNA helicase
rps-23	F28D1.7	ribosomal protein small unit
rpl-9	R13A5.8	ribosomal protein large unit
cpf-1	F28C6.3	cleavage and polyadenylation factor
rpl-25.1	F55D10.2	ribosomal protein large unit
rps-27	F56E10.4	ribosomal protein small unit
hsp-4	F43E2.8	heat shock protein
rpl-7A	Y24D9A.4	ribosomal protein large unit
abcf-2	T27E9.7	ABC transporter, class F
sqd-1	Y73B6BL.6	heterogeneous nuclear ribonucleoprotein A/B
pqn-59	R119.4	ubiquitin associated protein 2
rps-15	F36A2.6	ribosomal protein small unit
vig-1	F56D12.5	Drosophila Vasa Intronic Gene
R148.3	R148.3	unannotated
rpl-31	W09C5.6	ribosomal protein large unit
gld-1	T23G11.3	KH domain containing RNA binding
hsp-6	C37H5.8	heat shock protein
hrpu-2	Y71G10AL.1	Heterogeneous nuclear RibonucleoProtein U
idha-1	F43G9.1	socitrate dehydrogenase
vit-3	F59D8.1	vitellogenin structural genes
mek-5	E02D9.1	KH RNA binding domain protein
rpl-43	Y48B6A.2	ribosomal protein large unit
T28C6.7	T28C6.7	unannotated
cey-2	F46F11.2	Y-box binding protein
rpl-34	C42C1.14	ribosomal protein large unit
lrp-1	F29D11.1	LDL receptor related protein
cbd-1	H02I12.1	Chitin-Binding Domain protein
tiar-1	C18A3.5	TIA1 cytotoxic granule associated RNA binding protein
catp-7	Y59H11AR.2	Cation transporting ATPase
rps-13	C16A3.9	ribosomal protein small unit
rpl-12	JC8.3	ribosomal protein large unit
perm-4	C44B12.5	permeable eggshell
xrn-2	Y48B6A.3	5'-3' exoribonuclease
rps-22	F53A3.3	ribosomal protein small unit
rps-20	Y105E8A.16	ribosomal protein small unit
Y37E3.8a	Y37E3.8	ribosomal protein large unit
rpl-30	Y106G6H.3	ribosomal protein large unit
ant-1.4	T01B11.4	adenine nucleotide translocator
suca-1	F47B10.1	succinate-CoA ligase
fbxa-101	F08A8.7	F-box protein class A
vit-5	C04F6.1	vitellogenin structural genes
golg-2	F33G12.5	GOLGi associated coiled-coil protein
hsp-25	C09B8.6	heat shock protein
rps-10	D1007.6	ribosomal protein small unit
rpl-19	C09D4.5	ribosomal protein large unit
rps-25	K02B2.5	ribosomal protein small unit
ngp-1	T19A6.2	Nuclear/nucleolar GTP-binding Protein
rpl-28	R11D1.8	ribosomal protein large unit
tps-2	F19H8.1	Trehalose 6-phosphate synthase
elks-1	F42A6.9	ELKS/RAB6-interacting/CAST family member
mpz-1	C52A11.4	Multiple PDZ domain protein
grdn-1	Y51A2D.15	coiled-coil domain containing protein
B0261.7	B0261.7	unannotated
imb-3	C53D5.6	importin beta
ifa-3	F52E10.5	Intermediate Filament
eat-6	B0365.3	ATPase Na+/K+ transporting subunit alpha
ubl-1	H06I04.4	ubiquitin associated protein
phb-2	T24H7.1	Prohibitin
rpl-24.1	D1007.12	ribosomal protein large unit
rpl-32	T24B8.1a	ribosomal protein large unit
rbm-39	Y55F3AM.3	RNA binding motif protein 39
mua-6	W10G6.3	lamin B2
pph-5	Y39B6A.2	protein phosphatase
lev-11	Y105E8B.1	tropomyosin
