## Supplemental Table 2 for "A family of *C. elegans* VASA homologs control Argonaute pathway specificity and promote transgenerational silencing"

### Sheet: Sheet1
B0205.1
B0273.3
B0414.3,
B0491.6
C03H5.3
C04A2.3
C04H5.6
C07H6.2
C09G12.8
C14B1.12
C14C11.2
C14C11.6
C15H11.5
C16C10.1
C17F4.5
C18E3.2
C26F1.3
C27B7.5
C27D9.1
C28D4.3
C29A12.1
C32D5.5
C33A12.3
C35D10.7
C37A2.4
C47B2.5
C47D12.6
C48A7.2
C49H3.3
D2005.4
F08G5.1
F10E7.5
F10E9.11
F17C11.8
F22B3.4
F22G12.4
F25D7.4
F26F4.11
F26G5.9
F26H11.2
F28F8.5
F28F8.6
F32A7.5
F32D1.1
F33H2.1
F33H2.3
F34D10.4
F35D11.5
F36H1.4
F37C12.13
F40F8.9
F40F9.7
F42A9.6
F42H11.2
F43D9.4
F52C6.11
F53F1.2
F53F8.5
F54D10.5
F55A3.3
F55C7.7
F55F8.6
F55G1.8
F57C7.1
F57C9.1
F58G1.1
F59A3.6
F59C6.4
F59E12.4
F59E12.5
H02I12.8
H06H21.11
H20J04.6
K03B4.1
K04F10.7
K05C4.2
K07C5.3
K08F11.5
K09H9.6
K10C3.2
K10C3.6
M04F3.1
R02F2.1
R05D11.6
R06C7.4
R07C3.2
R07E5.10
R107.5
R11A5.2
R12E2.12
R144.10
T03F6.2
T05B9.1
T06C12.4
T08D2.7
T10B11.8
T10C6.7
T10G3.5
T12C9.7
T16H12.11
T21B10.4
T23B5.1
T24H10.1
T24H10.3
T25E12.5
T26A8.4
T26C12.1
T28A8.4
T28A8.5
W01G7.4
W02B9.1
W02D3.11
W02D9.3
W02G9.3
W03F8.4
W03G9.2
W04A8.1
Y102A5C.1
Y111B2A.1
Y116A8C.12
Y116A8C.16
Y17G7B.15
Y24D9A.2
Y24D9A.8
Y37E11B.3
Y38A10A.7
Y38F2AR.3
Y39A1A.1
Y39E4B.2
Y39G10AR.13
Y39G10AR.14
Y41C4A.10
Y41D4B.13
Y41D4B.4
Y41E3.1
Y44E3A.6
Y45F3A.2
Y45G5AM.2
Y46G5A.1
Y46G5A.2
Y48A6B.3
Y48B6A.11
Y48B6A.3
Y48G1BL.1
Y48G1BM.1
Y48G1C.1
Y49E10.2
Y49F6B.9
Y51A2D.7
Y51H4A.15
Y53C12B.1
Y53C12B.2
Y54E5B.3
Y55B1AL.3
Y57A10A.19
Y57A10A.5
Y59A8B.13
Y60A3A.12
Y63D3A.5
Y66D12A.10
Y66D12A.9
Y69A2AR.6
Y71F9AL.18
Y73B3B.1
Y77E11A.1
Y94H6A.3
ZC155.3
ZC317.7
ZK418.5
ZK637.5
ZK652.6
