## Supplementary material for "A family of *C. elegans* VASA homologs control Argonaute pathway specificity and promote transgenerational silencing": Oligos

### Sheet: guide
name	sequence	gene	usage
DS3_glh-1N_sgRNA	TTTTCTGCGAAAATGTCTGA	glh-1	glh-1(null), GFP::GLH-1, FLAG::tev::glh-1
DS10_glh-1C_sgRNA	TCCCTCAAGATGAAGAAGGC	glh-1	glh-1(null)
DS16_glh1K391A_sgRNA	GACGAGTCATGATAGGCAGA	glh-1	glh-1 K391A
DS19_glh1DQAD_sgRNA	TCAATTATGACAGTATGCCG	glh-1	glh-1 DQAD
DS27_glh1ZF_sgRNA	CCCTTGGCTTGGCTGGATTG	glh-1	glh-1 Zinc finger deletion
DS8_glh4N_sgRNA	tctgtatcgtatcaacgATG	glh-4	glh-4 null, flag::tev::glh-4
DS23_glh4C_sgRNA	tctgtatcgtatcaacgATG	glh-4	glh-4 nul
SD111_gfpglh1AID_sgRNA	ggaggtttggctggatcttt	glh-1	gfp::degron::glh-1
DS58_prg1N_sgRNA	taatatttttcaggtaataA	prg-1	degron::prg-1, prg-1 mutant
DS69_glh-2N_sgRNA	gttcgaagATGTCTGACGAT	glh-2	Flag::tev::degron::glh-2
DS85_glh-3N_sgRNA	agttaaacggcacggaataA	glh-3	Flag::tev::degron::glh-3
DS81_rde3N_sgRNA	GGACTTCGCTGATCTTTATT	rde-3	rde-3 mutant

### Sheet: OSN donor
name	sequence	gene	usage
DS11_glh-1null_donor	attttctggaaaaatcttaattttctgcgaaaATGTAGaaaaccgaccaattgatagtgtttcgcattta	glh-1	glh-1 null
DS18_glh-1K391A_donor	ATGATATCATGGCTTGTGCTCAAACTGGATCcGGA gct ACCGCTGCATTtCTTCTGCCTATCATGACTCGTCT	glh-1	glh-1 K391A
DS9_glh4_null_donor	ataatcaaacacgactctgtatcgtatcaacgATG CACCACCACCACCACCAC AGgtatccatttaacaaactagatcatttgcaaat	glh-4	glh-4 null
DS21_glh-1Nflag_donor	attttctggaaaaatcttaattttctgcgaaaATG GATTACAAAGACCATGATGGTGACTATAAGGATCATGATATTGACTATAAAGACGATGACGATAAG GAGAACCTCTACTTCCAATCG TCTGATGGTTGGAGTGATAGCGAAAGTGCTGCTAA	glh-1	flag::tev::glh-1
DS121_glh-1NV5_donor	attttctggaaaaatcttaattttctgcgaaaATG GGAAAGCCAATCCCAAACCCACTCCTCGGACTCGACTCTACC cctaaggacccggccaaacctccggccaaggcaca	glh-1	V5::degron::glh-1
DS107_prg1Ndegron_donor	attgttttctataatatttttcaggtaataATG cctaaagatccagccaaacctccggccaaggcacaagttgtgggatggccaccggtgagatcataccggaagaacgtgatggtttcctgccaaaaatcaagcggtggcccggaggcggcggcgttcgtgaag GCATCTGGAAGTGGTCGCGGGAGAGGCCGTGG	prg-1	Degron::prg-1
DS_rde3indel_donor	ataataattgaatattttttgtagtaacaacaATG AAATAAAGATCAGCGAAGTCCAGAAGACATAGACT	rde-3	rde-3 mutant
